# Genetic load proxies do not predict fitness better than inbreeding does in a wild population

**DOI:** 10.1101/2025.07.07.663445

**Authors:** D. A. Robledo-Ruiz, P. Sunnucks, B. Quin, M. J. L. Magrath, D. Harley, A. Pavlova

## Abstract

A key goal in conservation is managing endangered populations in order to maximise individual and population fitness. Genetic management that reduces inbreeding and increases genetic diversity has been consistently successful, but recent attention has been drawn to managing genetic load instead. We investigated whether genetic load proxies based on evolutionary conservation predict individual fitness better than inbreeding does. We re-sequenced the genomes of 43 wild helmeted honeyeaters with lifetime fitness data, and 28 individuals of other subspecies. None of the 28 genetic load proxies we tested predicted lifetime reproductive success better than three inbreeding metrics did, and different load proxies were inconsistent regarding the occurrence of purging or accumulation of deleterious alleles. Genetic load proxies need further validation as fitness indicators for conservation management.
