## Supplementary material for "Genetic load proxies do not predict fitness better than inbreeding does in a wild population": Table S1

### Sheet: Sheet 1
sample	mean_depth	pop	pop_new	sex	hatch_year_or_estimated	sampling_site	aprox_lat	approx_long		sampling_year	lifespan	LRS	grossen_realised_0_2	grossen_total_0_2	grossen_realised_2_4	grossen_total_2_4	grossen_realised_4_6	grossen_total_4_6	grossen_realised_6	grossen_total_6	mooney_realised_4	mooney_total_allele_4	mooney_total_site_4	goncalves_total_0	goncalves_realised_0	wu_total_2.75	wu_realised_2.75	wu_masked_2.75	kutschera_total_99th	kutschera_realised_99th	dussex_total_2	dussex_realised_2	vonseth_total_4	vonseth_realised_4	smeds_masked_4	smeds_realised_4	smeds_total_4	robledo_total_0	robledo_realised_0	robledo_masked_0	Froh_3Mb	Froh_short	Froh_medium	Froh_long	Froh_recent	Froh_older	Froh	HOM
042-24467	23.0021	Cassidix	Cassidix_Post2005	M	2006	Tonimbuk, VIC	-37.99	145.68	yellow	Unknown	1820	5	844762	3384712	92514	423894	29048	136020	19159	98434	48288	234863	186575	4.8999e+06	1.09224e+06	2.08435e+06	429809	1.22474e+06	11.6782	3.54845	0.647959	0.270792	0.35602	0.143598	0.000117922	6.33275e-05	0.000181249	0.00317733	0.00141652	0.00176082	0.0532063	0.0605494	0.0774026	0.0838247	0.08095	0.13984	0.221777	0.993456
042-59302	17.168	Cassidix	Cassidix_Post2005	F	2007	Tonimbuk, VIC	-37.99	145.68	yellow	Unknown	745	1	775135	3015770	83186	367650	25974	118392	17474	85829	43513	204555	161042	4.28853e+06	989238	1.81145e+06	387903	1.03564e+06	11.6774	3.72706	0.634587	0.275232	0.349262	0.146253	0.000108249	6.38875e-05	0.000172137	0.00307734	0.0014197	0.00165764	0.0603866	0.0677705	0.077035	0.0839886	0.0867825	0.15091	0.228794	0.993622
042-59371	25.9916	Cassidix	Cassidix_Post2005	F	2009	Tonimbuk, VIC	-37.99	145.68	yellow	Unknown	971	0	939846	3679143	104473	455291	32496	144917	21812	104704	54405	250047	195642	5.2699e+06	1.22751e+06	2.22358e+06	486130	1.25132e+06	11.6745	4.11183	0.638689	0.282419	0.34968	0.149958	0.000109072	6.84567e-05	0.000177529	0.00312622	0.00145637	0.00166985	0.100738	0.0557643	0.0622517	0.132535	0.117897	0.149023	0.250551	0.993496
043-00516	23.3593	Cassidix	Cassidix_Post2005	M	2010	Tonimbuk, VIC	-37.99	145.68	yellow	Unknown	595	2	835266	3640173	88191	446959	27512	142046	18076	102934	45669	245386	199717	5.18327e+06	1.05022e+06	2.1825e+06	407135	1.36823e+06	11.6727	3.14291	0.634415	0.239879	0.347278	0.126735	0.000118946	5.45538e-05	0.000173499	0.00307782	0.00124723	0.00183058	0.0227747	0.063286	0.0616282	0.0427238	0.0362597	0.119426	0.167638	0.99296
041-37793	18.8372	Cassidix	Cassidix_Pre2000	M	1991	Yellingbo, VIC	-37.83	145.48	yellow	1991	3959	21	617679	2732352	63276	328803	19616	106122	12669	76514	32347	182962	150615	3.85131e+06	758423	1.61925e+06	288745	1.04176e+06	11.6808	2.88717	0.627422	0.227828	0.345215	0.119395	0.000119811	4.95543e-05	0.000169365	0.00304587	0.00119962	0.00184625	0	0.0788269	0.065454	0.00662626	0.014454	0.138479	0.150907	0.992786
041-37802	17.7256	Cassidix	Cassidix_Pre2000	F	1992	Yellingbo, VIC	-37.83	145.48	yellow	1992	743	2	646907	2628977	66851	313251	20791	100916	14150	73186	35000	174394	139394	3.68572e+06	807646	1.54369e+06	312090	919515	11.6724	3.71041	0.6226	0.25487	0.34277	0.135562	0.00010943	5.8545e-05	0.000167975	0.00302943	0.00132767	0.00170176	0.0453328	0.0749375	0.0600883	0.0765366	0.0415653	0.174779	0.211562	0.993236
041-37814	19.9926	Cassidix	Cassidix_Pre2000	M	1991	Yellingbo, VIC	-37.83	145.48	yellow	1992	4062	6	713953	2992533	76592	368198	24221	118697	15895	85272	40182	204318	164136	4.28035e+06	911541	1.80983e+06	356633	1.09657e+06	11.677	3.32696	0.638418	0.25484	0.3509	0.135471	0.000117368	5.84745e-05	0.000175843	0.00312526	0.00133111	0.00179416	0.0444071	0.0711913	0.0580855	0.0622506	0.0565671	0.141828	0.191527	0.992998
041-37817	17.9849	Cassidix	Cassidix_Pre2000	F	1990	Yellingbo, VIC	-37.83	145.48	yellow	1992	1343	1	736639	2709159	82195	331771	25452	106886	16989	76970	42523	184198	141675	3.8644e+06	963138	1.63338e+06	380690	871995	11.6879	4.40304	0.636531	0.300962	0.35001	0.159197	0.000104949	7.24684e-05	0.000177417	0.00312079	0.00155561	0.00156518	0.0640551	0.0686731	0.105398	0.127625	0.0615602	0.264274	0.301695	0.993756
041-37825	16.1542	Cassidix	Cassidix_Pre2000	F	1990	Yellingbo, VIC	-37.83	145.48	yellow	1992	5172	29	542719	2407019	55829	285636	17427	91132	11311	65365	28790	156763	127973	3.35131e+06	670794	1.39027e+06	256164	877939	11.6742	2.96679	0.615089	0.229838	0.336263	0.121035	0.000113142	4.94769e-05	0.000162618	0.0030302	0.00121304	0.00181716	0	0.0879461	0.0498264	0.00232758	0.0110441	0.13318	0.1401	0.992702
041-37826	21.7588	Cassidix	Cassidix_Pre2000	M	Pre-1988	Yellingbo, VIC	-37.83	145.48	yellow	1992	3385	12	818617	3586372	86027	438283	27129	141140	17891	102015	45097	243574	198477	5.11052e+06	1.03102e+06	2.15977e+06	401227	1.35731e+06	11.6726	3.35629	0.635832	0.239263	0.349874	0.127228	0.000120092	5.63603e-05	0.000176453	0.00308221	0.00124364	0.00183857	0.0453906	0.0660355	0.0563638	0.0512489	0.0580238	0.120998	0.173648	0.992864
041-37828	18.6228	Cassidix	Cassidix_Pre2000	M	1990	Yellingbo, VIC	-37.83	145.48	yellow	1992	1976	6	753553	3063152	82555	379867	25542	122390	16601	88209	42222	210969	168747	4.40911e+06	968890	1.87161e+06	377927	1.11575e+06	11.6894	3.28303	0.643372	0.264404	0.353734	0.138744	0.000118285	6.04824e-05	0.000178767	0.0031577	0.00138779	0.00176991	0.0505782	0.0673483	0.0610114	0.0653439	0.0635955	0.135638	0.193704	0.993226
041-37834	16.9637	Cassidix	Cassidix_Pre2000	M	1989	Yellingbo, VIC	-37.83	145.48	yellow	1993	2417	2	696844	2691426	75766	327570	23608	104795	15773	75689	39447	180777	141330	3.81727e+06	896013	1.60437e+06	351638	901093	11.6798	3.93757	0.630928	0.280053	0.345933	0.148489	0.000107269	6.56466e-05	0.000172916	0.00312066	0.001465	0.00165566	0.0485409	0.0716695	0.0662185	0.085327	0.0879024	0.142939	0.223215	0.993534
041-37837	16.4948	Cassidix	Cassidix_Pre2000	M	1989	Yellingbo, VIC	-37.83	145.48	yellow	1992	1715	6	704613	2737957	76102	332397	23749	107477	15605	77573	39425	185378	145953	3.89056e+06	901783	1.64121e+06	351440	938330	11.6817	3.75931	0.633118	0.275523	0.348753	0.145566	0.000111354	6.31684e-05	0.000174522	0.00310669	0.00144018	0.00166651	0.0633173	0.0741849	0.0727253	0.0970493	0.0537067	0.195914	0.243959	0.993493
041-37840	18.3491	Cassidix	Cassidix_Pre2000	M	Pre-1988	Yellingbo, VIC	-37.83	145.48	yellow	1992	2314	2	731665	2922473	81392	362211	25448	115765	16884	82974	42409	199085	156676	4.18816e+06	954422	1.76665e+06	377731	1.01118e+06	11.6679	3.93256	0.638717	0.276447	0.349273	0.146575	0.00010746	6.56971e-05	0.000173157	0.00314273	0.00143237	0.00171036	0.0453704	0.0713036	0.0653538	0.0671705	0.0742794	0.133023	0.203828	0.993375
041-37872	16.6006	Cassidix	Cassidix_Pre2000	F	1993	Yellingbo, VIC	-37.83	145.48	yellow	1996	4049	29	579187	2388962	58440	279307	18452	90062	12179	64852	30678	155165	124487	3.30208e+06	710164	1.37253e+06	272147	828234	11.6655	3.64278	0.61158	0.24569	0.336275	0.130688	0.000106986	5.5022e-05	0.000162008	0.00295545	0.00127123	0.00168422	0.0154339	0.0860616	0.064887	0.0468285	0.0325979	0.163967	0.197777	0.993164
041-37903	20.6682	Cassidix	Cassidix_Pre2000	F	1990	Yellingbo, VIC	-37.83	145.48	yellow	1991	5006	35	736263	3058031	78109	376252	24555	121911	15942	87952	40570	210227	169657	4.38337e+06	930442	1.86092e+06	360221	1.14048e+06	11.6778	3.13261	0.641032	0.252553	0.353486	0.133532	0.000119043	5.71065e-05	0.00017615	0.00310092	0.00131644	0.00178448	0.0251012	0.0720825	0.0604218	0.0528497	0.0449938	0.133911	0.185354	0.993168
041-37907	20.3093	Cassidix	Cassidix_Pre2000	M	1986	Yellingbo, VIC	-37.83	145.48	yellow	1991	2741	9	754905	3329989	75770	401580	23549	128925	15178	92889	38791	222199	183408	4.69118e+06	915192	1.97218e+06	345857	1.28047e+06	11.6736	2.92296	0.627171	0.223937	0.344398	0.117591	0.000118923	4.80721e-05	0.000166995	0.00297744	0.00116173	0.00181571	0.038852	0.0694527	0.0521082	0.0463365	0.0386582	0.121012	0.167897	0.992933
041-37910	20.7191	Cassidix	Cassidix_Pre2000	F	Pre-1986	Yellingbo, VIC	-37.83	145.48	yellow	1992	3550	11	693444	2972486	72023	361322	22295	116194	14739	84445	37098	200999	163901	4.22111e+06	863199	1.78022e+06	330705	1.11881e+06	11.6817	3.08324	0.633083	0.239266	0.348543	0.126101	0.000119048	5.38201e-05	0.000172868	0.00306237	0.00125248	0.00180988	0.0264857	0.0771232	0.0629186	0.0348718	0.0306576	0.149273	0.174913	0.992997
041-37919	22.6247	Cassidix	Cassidix_Pre2000	M	1991	Yellingbo, VIC	-37.83	145.48	yellow	1991	1719	20	704763	3283812	69893	398481	21530	127813	13913	92452	35504	220623	185119	4.64831e+06	846757	1.95831e+06	317730	1.32285e+06	11.6799	2.53116	0.63082	0.208416	0.346569	0.108965	0.000125256	4.46781e-05	0.000169934	0.00301517	0.00109851	0.00191666	0	0.0701866	0.0619358	0.00457867	0.0101898	0.124037	0.136701	0.9926
041-85374	15.8196	Cassidix	Cassidix_Pre2000	M	1995	Yellingbo, VIC	-37.83	145.48	yellow	1996	2216	10	619473	2648422	63972	317032	20089	102187	13267	73732	33414	176218	142804	3.71966e+06	769298	1.56175e+06	297543	966668	11.6614	3.02154	0.624414	0.240985	0.343296	0.127685	0.000114018	5.31922e-05	0.00016721	0.00302762	0.00125234	0.00177528	0.0153388	0.0775956	0.0552224	0.0318315	0.0313394	0.13831	0.164649	0.992999
042-24365	19.5059	Cassidix	Cassidix_Post2005	M	Pre-2010	Yellingbo, VIC	-37.83	145.48	yellow	2011	2290	2	840474	3081495	93845	379353	29522	122000	20245	88533	49850	210900	161050	4.41256e+06	1.10747e+06	1.8709e+06	443880	983143	11.6819	4.68721	0.639906	0.306659	0.352139	0.1645	0.000101115	7.57478e-05	0.000176863	0.00311367	0.00156294	0.00155073	0.0651805	0.0643553	0.0844802	0.138749	0.0539954	0.246218	0.287585	0.993884
042-59364	25.5315	Cassidix	Cassidix_Post2005	M	Pre-2010	Yellingbo, VIC	-37.83	145.48	yellow	Unknown	3582	NA	917671	3636755	99184	443249	30980	142237	20638	103210	51705	245861	194156	5.16955e+06	1.17522e+06	2.18018e+06	460331	1.25952e+06	11.6777	3.46091	0.633864	0.271348	0.348704	0.143967	0.000112656	6.27332e-05	0.000175389	0.00306771	0.00139479	0.00167292	0.0723431	0.0608897	0.07936	0.0984725	0.124863	0.125151	0.238722	0.993515
042-59365	23.0773	Cassidix	Cassidix_Post2005	F	Pre-2010	Yellingbo, VIC	-37.83	145.48	yellow	Unknown	2920	30	858232	3539361	89981	432280	27967	139020	18584	100652	46632	240079	193447	5.03906e+06	1.0766e+06	2.12998e+06	416774	1.29643e+06	11.6663	3.35456	0.635393	0.252228	0.349541	0.133391	0.000117248	5.8473e-05	0.000175721	0.00307345	0.00131329	0.00176016	0.0478565	0.0609416	0.0709005	0.0784709	0.0769869	0.134631	0.210313	0.993265
042-59366	20.1903	Cassidix	Cassidix_Post2005	F	2009	Yellingbo, VIC	-37.83	145.48	yellow	Unknown	1355	0	781088	3023224	83130	368672	25909	118305	17442	85764	43418	204402	160984	4.29528e+06	991686	1.81277e+06	387522	1.03773e+06	11.676	3.86763	0.633762	0.274313	0.348275	0.145688	0.000108139	6.36949e-05	0.000171834	0.00306764	0.0014165	0.00165114	0.0619184	0.0674597	0.0944376	0.0880585	0.0756808	0.172443	0.249956	0.993658
043-00502	19.3089	Cassidix	Cassidix_Post2005	F	Pre-2009	Yellingbo, VIC	-37.83	145.48	yellow	Unknown	2164	5	713540	3112267	65737	358418	20607	115881	13717	84186	34379	200416	166037	4.25975e+06	823321	1.77409e+06	305269	1.16355e+06	11.6751	2.71295	0.606759	0.212236	0.334897	0.112832	0.000110153	4.51339e-05	0.000155287	0.00277195	0.00107152	0.00170043	0	0.0829967	0.103648	0.0046673	0.013092	0.170997	0.191312	0.993161
043-00503	24.8049	Cassidix	Cassidix_Post2005	M	Pre-2009	Yellingbo, VIC	-37.83	145.48	yellow	Unknown	4431	8	844554	3662051	89503	451964	27848	144514	18155	105292	46091	250223	204132	5.24801e+06	1.06453e+06	2.22303e+06	411056	1.40092e+06	11.679	3.15904	0.640299	0.240828	0.351947	0.126931	0.000123355	5.49212e-05	0.000178276	0.00311292	0.00126288	0.00185005	0.0382147	0.0659541	0.0698173	0.0514394	0.0433284	0.152276	0.187211	0.992869
043-00504	21.7449	Cassidix	Cassidix_Post2005	F	Pre-2009	Yellingbo, VIC	-37.83	145.48	yellow	Unknown	3404	2	874163	3125317	98068	382572	31008	123681	20800	88668	51890	212693	160803	4.45971e+06	1.15389e+06	1.88433e+06	461474	961385	11.6709	4.58232	0.636345	0.315126	0.349965	0.16855	9.77464e-05	7.6876e-05	0.000174622	0.00309838	0.00160333	0.00149505	0.115144	0.0576975	0.0910698	0.151838	0.11618	0.201581	0.300605	0.994103
043-00506	21.5088	Cassidix	Cassidix_Post2005	F	2009	Yellingbo, VIC	-37.83	145.48	yellow	Unknown	2226	6	826538	3654288	86646	450104	27095	144418	17578	104874	44753	249719	204966	5.23388e+06	1.03533e+06	2.21625e+06	398536	1.41918e+06	11.6736	3.13543	0.639765	0.234001	0.351942	0.123476	0.000124898	5.3115e-05	0.000178013	0.00310841	0.00122976	0.00187864	0.0171645	0.0693725	0.0660088	0.029872	0.0330509	0.134694	0.165253	0.992813
043-00518	23.4711	Cassidix	Cassidix_Post2005	M	2010	Yellingbo, VIC	-37.83	145.48	yellow	Unknown	2068	0	861321	3659504	92582	449384	28691	143525	19050	104145	47828	248106	200278	5.22259e+06	1.09631e+06	2.20419e+06	427204	1.34978e+06	11.6745	3.26979	0.636391	0.250287	0.349261	0.132213	0.000118027	5.8207e-05	0.000176234	0.00309826	0.00130075	0.0017975	0.0390985	0.0617088	0.0610748	0.0603365	0.0698437	0.115505	0.18312	0.993057
043-00540	22.0559	Cassidix	Cassidix_Post2005	F	Pre-2010	Yellingbo, VIC	-37.83	145.48	yellow	2011	3111	18	860405	3619752	90249	441733	28128	140627	18709	102615	46914	243648	196734	5.14187e+06	1.07959e+06	2.16735e+06	418905	1.32954e+06	11.669	3.26556	0.63328	0.24792	0.347537	0.131298	0.000117249	5.74372e-05	0.000174687	0.00305251	0.00128182	0.00177069	0.0372648	0.0667159	0.066082	0.0591447	0.0656936	0.123724	0.191943	0.993154
043-00544	25.8245	Cassidix	Cassidix_Post2005	F	Pre-2010	Yellingbo, VIC	-37.83	145.48	yellow	2011	1372	0	899100	3644491	95871	447269	29884	142641	19973	104011	49950	247058	197108	5.19874e+06	1.1423e+06	2.19542e+06	445341	1.30474e+06	11.6715	3.59266	0.636375	0.261701	0.349389	0.138917	0.00011361	6.17157e-05	0.000175326	0.00308268	0.00135469	0.00172799	0.0638873	0.0612789	0.0664211	0.102723	0.0716336	0.173364	0.230423	0.993307
043-00547	25.0977	Cassidix	Cassidix_Post2005	F	Pre-2010	Yellingbo, VIC	-37.83	145.48	yellow	2011	823	2	917805	3679662	98974	454418	30813	145166	20241	105330	51141	250909	199768	5.27541e+06	1.17392e+06	2.22915e+06	456350	1.31645e+06	11.6648	3.55602	0.639555	0.265832	0.351079	0.140433	0.000116919	6.2084e-05	0.000179002	0.00312979	0.00139292	0.00173687	0.0735022	0.0594809	0.0593761	0.118281	0.0401543	0.215262	0.237138	0.993288
043-00550	18.6705	Cassidix	Cassidix_Post2005	M	2011	Yellingbo, VIC	-37.83	145.48	yellow	2011	2446	16	628162	2751531	64099	331700	19838	106636	12906	76821	32804	183767	150963	3.88279e+06	771760	1.629e+06	292611	1.04378e+06	11.6772	3.01321	0.627095	0.2294	0.344334	0.120365	0.00011921	5.09219e-05	0.000170132	0.00307354	0.00122182	0.00185172	0	0.0769356	0.0691897	0.0128349	0.0222007	0.135643	0.15896	0.992769
W111	28.736	Cassidix	Cassidix_Pre2000	F	1995	Yellingbo, VIC	-37.83	145.48	yellow	1995	1355	0	879718	3637268	92966	445242	28801	142594	19006	102987	47902	246015	198113	5.17964e+06	1.10747e+06	2.18499e+06	428143	1.32871e+06	11.6747	3.44724	0.634977	0.25272	0.348586	0.133368	0.000116123	5.90457e-05	0.000175169	0.00306957	0.00131262	0.00175695	0.0589098	0.0578163	0.0667426	0.0812823	0.0879575	0.132394	0.205841	0.993222
W114	31.539	Cassidix	Cassidix_Pre2000	F	1993	Yellingbo, VIC	-37.83	145.48	yellow	1996	3841	18	900456	3676801	96661	453393	29947	144701	20337	105173	50367	250303	199936	5.26448e+06	1.15012e+06	2.22404e+06	449900	1.32424e+06	11.6742	3.7293	0.638832	0.261668	0.350709	0.139092	0.000115072	6.36155e-05	0.000178688	0.00312315	0.00136462	0.00175853	0.0589271	0.0629936	0.0697525	0.0935621	0.0635819	0.167045	0.226308	0.993285
W116	30.9144	Cassidix	Cassidix_Pre2000	M	1996	Yellingbo, VIC	-37.83	145.48	yellow	1996	2247	0	880376	3605876	93133	435951	28758	139324	19513	101694	48358	241449	193091	5.09377e+06	1.11081e+06	2.14563e+06	433005	1.27962e+06	11.6762	3.62604	0.629582	0.257492	0.346186	0.136532	0.000112577	6.06902e-05	0.000173267	0.00302265	0.00131831	0.00170434	0.0711023	0.0594469	0.065828	0.10022	0.0831618	0.148371	0.225495	0.993263
W120	30.044	Cassidix	Cassidix_Pre2000	M	1994	Yellingbo, VIC	-37.83	145.48	yellow	1996	6257	5	857177	3480431	84609	408037	26561	131259	17523	95801	44151	227458	183307	4.81939e+06	1.03406e+06	2.01589e+06	392599	1.23069e+06	11.6754	3.21964	0.615238	0.243355	0.339227	0.12915	0.000107981	5.32127e-05	0.000161193	0.00285661	0.00122584	0.00163077	0.0968367	0.0617511	0.0592021	0.116357	0.123543	0.127871	0.237311	0.993472
W32	28.505	Cassidix	Cassidix_Pre2000	M	1989	Yellingbo, VIC	-37.83	145.48	yellow	1992	865	2	855055	3687846	91585	457198	28145	145482	18516	105740	46739	251623	204884	5.29201e+06	1.08236e+06	2.23703e+06	418588	1.39986e+06	11.674	3.04594	0.640511	0.243498	0.351083	0.12772	0.000123553	5.51876e-05	0.00017874	0.00313989	0.00128439	0.0018555	0.0399735	0.0645935	0.0658395	0.0551428	0.0615497	0.128615	0.185576	0.992932
W39	26.0782	Cassidix	Cassidix_Pre2000	M	1991	Yellingbo, VIC	-37.83	145.48	yellow	1992	1568	2	804921	3620129	82554	440724	25641	140989	16696	102718	42413	244124	201711	5.14103e+06	991268	2.16746e+06	377501	1.41246e+06	11.6726	2.76617	0.632981	0.224521	0.348028	0.118139	0.000124468	4.9528e-05	0.000173996	0.00305017	0.00117624	0.00187393	0.018457	0.0678605	0.0697555	0.0219924	0.0284056	0.13224	0.159608	0.992733
W64	27.1098	Cassidix	Cassidix_Pre2000	F	1989	Yellingbo, VIC	-37.83	145.48	yellow	1992	2196	8	798961	3616644	81240	438404	25543	140495	16684	102535	42309	243472	201163	5.12425e+06	982333	2.16036e+06	375815	1.40873e+06	11.6726	2.97519	0.631585	0.223124	0.34764	0.118115	0.000124057	4.92861e-05	0.000173343	0.00303762	0.00116464	0.00187298	0.0215919	0.0643226	0.0534469	0.0348444	0.0415884	0.113533	0.152614	0.992683
W75	20.816	Cassidix	Cassidix_Pre2000	F	1988	Yellingbo, VIC	-37.83	145.48	yellow	1992	2887	8	851117	3685881	92079	458053	28624	146047	18594	104804	47298	251270	203972	5.2913e+06	1.08654e+06	2.2315e+06	421747	1.388e+06	11.6716	3.16832	0.639986	0.24546	0.350099	0.129154	0.000120968	5.62063e-05	0.000177174	0.00314235	0.00129053	0.00185182	0.0493712	0.0642785	0.0579433	0.0659203	0.0529267	0.147752	0.188142	0.99285
W77	26.2225	Cassidix	Cassidix_Pre2000	M	1992	Yellingbo, VIC	-37.83	145.48	yellow	1993	1045	1	863096	3658523	90970	449308	28059	143623	18458	104079	46602	248149	201547	5.22162e+06	1.08215e+06	2.20466e+06	416863	1.37093e+06	11.682	3.19132	0.636702	0.244775	0.349564	0.128837	0.000120441	5.72682e-05	0.00017771	0.00309676	0.00128358	0.00181319	0.0435961	0.0629537	0.0753875	0.0712272	0.0656754	0.143282	0.209568	0.993083
W86	25.3316	Cassidix	Cassidix_Pre2000	F	1990	Yellingbo, VIC	-37.83	145.48	yellow	1993	1193	1	836373	3654205	87499	448949	27086	143332	17744	104640	44908	248396	203488	5.22163e+06	1.04499e+06	2.20666e+06	401597	1.40346e+06	11.6743	3.00799	0.637647	0.235788	0.350447	0.124037	0.000123438	5.43804e-05	0.000177818	0.0030965	0.00123939	0.00185711	0.04956	0.0596601	0.0521734	0.0756645	0.0705648	0.128034	0.187498	0.992848
043-00565	24.0106	F1	F1	F	2011	Labertouche, VIC	-38.01	145.81	orange	2012	NA	NA	763447	3660394	81010	455270	24909	144604	15622	102342	40616	247379	206763	5.2428e+06	954576	2.19769e+06	362568	1.47256e+06	11.6644	2.6686	0.636216	0.213883	0.345915	0.110808	0.000123639	4.43154e-05	0.000167955	0.00311237	0.00113336	0.00197901	0	0.0596455	0.0399719	0.00546903	0.00826658	0.0955935	0.105086	0.992387
W68	31.8304	F1	F1	F	1991	Yellingbo, VIC	-37.83	145.48	orange	1992	2566	5	741393	3656721	76222	451419	23151	143243	14972	102915	38204	246593	208389	5.22126e+06	910248	2.19328e+06	343121	1.50704e+06	11.6672	2.33967	0.635049	0.20227	0.346605	0.105015	0.000128983	4.32582e-05	0.000172242	0.00309575	0.00107939	0.00201636	0	0.0629696	0.0340748	0.00390023	0.000456571	0.0997659	0.100945	0.992188
G1K	27.6622	Gippslandicus	Gippslandicus	M	Unknown	Boggy Creek, Buchan, East Gippsland, VIC	-37.64	148.06	red	1990	NA	NA	756970	3706796	81575	466010	24569	145757	15308	101298	39955	247492	207537	5.31126e+06	951349	2.20875e+06	359367	1.49001e+06	11.659	2.40947	0.63351	0.209856	0.34028	0.107442	0.000120384	4.31493e-05	0.000163533	0.00315056	0.00112865	0.00202191	0	0.0563807	0.026605	0.00171179	0.00377262	0.0838376	0.0846974	0.992239
G1L	27.4555	Gippslandicus	Gippslandicus	F	Unknown	Boggy Creek, Buchan, East Gippsland, VIC	-37.64	148.06	red	1990	NA	NA	760369	3680235	82540	461436	25032	144533	15599	100621	40697	245581	204884	5.26828e+06	960442	2.19168e+06	365717	1.46025e+06	11.662	2.69588	0.632926	0.214821	0.340362	0.110408	0.000117901	4.4451e-05	0.000162352	0.00312491	0.00113938	0.00198553	0	0.0589982	0.0312499	0.00174951	0.0017057	0.0934687	0.0919977	0.992347
G1M	25.9045	Gippslandicus	Gippslandicus	M	Unknown	Boggy Creek, Buchan, East Gippsland, VIC	-37.64	148.06	red	1990	NA	NA	753383	3622496	80771	450458	24496	140155	15143	96466	39706	237026	197320	5.13596e+06	944022	2.11638e+06	356591	1.4032e+06	11.653	2.64153	0.623792	0.21337	0.333225	0.1093	0.000109671	4.18385e-05	0.000151509	0.00304739	0.00112026	0.00192713	0	0.0630238	0.0282214	0	0.000103635	0.0913498	0.0912452	0.992452
G25	25.0613	Gippslandicus	Gippslandicus	F	Unknown	Harris Creek, Buchan, East Gippsland, VIC	-37.67	148.09	red	1998	NA	NA	756012	3671493	81999	460558	24801	143616	15504	99438	40375	243491	203116	5.24513e+06	955115	2.1731e+06	362308	1.44848e+06	11.6567	2.55227	0.630421	0.213625	0.337776	0.109652	0.000115916	4.26881e-05	0.000158604	0.00311377	0.00113401	0.00197976	0	0.0602191	0.0240799	0.00169136	0.0030187	0.0847002	0.0859903	0.992343
G26	24.6981	Gippslandicus	Gippslandicus	F	Unknown	Harris Creek, Buchan, East Gippsland, VIC	-37.67	148.09	red	1998	NA	NA	785272	3683545	86536	462615	26125	144573	16799	100035	43006	245029	202023	5.2705e+06	1.00605e+06	2.18542e+06	386525	1.41237e+06	11.6577	3.16432	0.631624	0.226498	0.338633	0.117038	0.000110652	4.85279e-05	0.00015918	0.00312881	0.00119447	0.00193434	0.0165428	0.0558667	0.0287626	0.0224972	0.018863	0.0803053	0.107127	0.992493
G27	23.6399	Gippslandicus	Gippslandicus	M	Unknown	Harris Creek, Buchan, East Gippsland, VIC	-37.67	148.09	red	1998	NA	NA	762557	3652807	81679	455392	24610	142412	15372	97856	40052	240685	200633	5.19642e+06	955586	2.14774e+06	360349	1.42705e+06	11.6535	2.66875	0.626837	0.213798	0.335667	0.10958	0.000112557	4.41505e-05	0.000156708	0.00308687	0.00113531	0.00195156	0	0.0619562	0.0280584	0	0.000654482	0.0912121	0.0900145	0.992421
G05	27.9668	Gippslandicus	Gippslandicus	M	Unknown	Licola, SW of Alpine National Pk, VIC	-37.57	146.67	red	1998	NA	NA	781515	3633058	84592	452553	25828	141178	16022	96880	41927	238468	196541	5.16117e+06	989303	2.12968e+06	376695	1.37629e+06	11.6635	2.94941	0.62546	0.224031	0.334418	0.115346	0.000108725	4.5557e-05	0.000154282	0.00307351	0.00117827	0.00189524	0.0120357	0.0639449	0.0324405	0.0147826	0.0210338	0.093352	0.111168	0.992589
G102	26.934	Gippslandicus	Gippslandicus	M	Unknown	Licola, SW of Alpine National Pk, VIC	-37.57	146.67	red	2000	NA	NA	756849	3628550	80272	451110	24433	140542	15230	97511	39729	238464	198735	5.15302e+06	944875	2.12873e+06	356041	1.41665e+06	11.6465	2.62478	0.62564	0.212488	0.335063	0.109242	0.000112078	4.2278e-05	0.000154356	0.00305892	0.00112179	0.00193713	0.00377465	0.0643734	0.0231934	0.00511217	0.000948936	0.0932215	0.0926789	0.992462
G1I	17.4988	Gippslandicus	Gippslandicus	M	Unknown	Licola, SW of Alpine National Pk, VIC	-37.57	146.67	red	1989	NA	NA	781952	3597670	84344	448383	25356	139308	16003	96604	41446	236339	194893	5.11165e+06	984024	2.11242e+06	373276	1.36587e+06	11.6615	3.07129	0.626246	0.2247	0.33511	0.115337	0.000109518	4.60656e-05	0.000155583	0.00307391	0.00118349	0.00189042	0	0.0674106	0.0327599	0.00126807	0.000137176	0.102237	0.101439	0.992681
G30	25.7061	Gippslandicus	Gippslandicus	M	Unknown	Reefton, Upper Yarra region, VIC	-37.67	145.86	red	1998	NA	NA	801591	3696479	86622	462245	26283	144924	16890	102020	43268	247413	204145	5.29123e+06	1.0155e+06	2.20615e+06	388477	1.42919e+06	11.666	2.94178	0.633721	0.226533	0.341917	0.117394	0.000116312	4.94935e-05	0.000165805	0.00313966	0.00120514	0.00193452	0	0.0634371	0.0597131	0.00273825	0.00521289	0.122588	0.125889	0.992524
G36	23.8574	Gippslandicus	Gippslandicus	M	Unknown	Reefton, Upper Yarra region, VIC	-37.67	145.86	red	1998	NA	NA	792662	3661677	85608	458516	25691	142752	16328	99688	42109	242891	200782	5.22708e+06	998763	2.1712e+06	379747	1.4117e+06	11.6652	2.73921	0.630889	0.224103	0.338559	0.115053	0.000114547	4.63072e-05	0.000160854	0.00310385	0.00118613	0.00191771	0.00309834	0.0628057	0.0428551	0.00855942	0.0146732	0.0979631	0.11422	0.992617
G39	22.7035	Gippslandicus	Gippslandicus	M	Unknown	Reefton, Upper Yarra region, VIC	-37.67	145.86	red	1990	NA	NA	834127	3682683	91528	460910	28198	144834	17984	101059	46263	246349	200086	5.27256e+06	1.071e+06	2.19662e+06	413774	1.36907e+06	11.6615	3.36169	0.633548	0.241771	0.341428	0.125965	0.000111211	5.34828e-05	0.000164694	0.00313206	0.00127241	0.00185965	0.0305495	0.0591685	0.0397779	0.0546012	0.0392334	0.11822	0.153548	0.992811
G44	22.1465	Gippslandicus	Gippslandicus	F	Unknown	Reefton, Upper Yarra region, VIC	-37.67	145.86	red	1990	NA	NA	821828	3679487	90986	461885	27759	144500	17692	101002	45547	245967	200420	5.27135e+06	1.05822e+06	2.19373e+06	408612	1.3765e+06	11.6598	3.14878	0.633756	0.239226	0.341003	0.124057	0.000111646	5.21033e-05	0.000163749	0.00313768	0.00125977	0.0018779	0.0246869	0.0615301	0.0435403	0.0384736	0.0371209	0.106089	0.143544	0.992782
G75	22.3712	Gippslandicus	Gippslandicus	F	Unknown	Reefton, Upper Yarra region, VIC	-37.67	145.86	red	1997	NA	NA	826533	3699533	90938	464268	27607	145205	17714	102715	45403	248397	202994	5.30789e+06	1.05899e+06	2.21741e+06	407451	1.40251e+06	11.6733	3.02596	0.635939	0.237438	0.343285	0.123026	0.000116922	5.16619e-05	0.000168584	0.00315353	0.00125834	0.00189519	0.0243511	0.0592434	0.0331941	0.0431696	0.027285	0.115005	0.135607	0.992761
G1V	24.8717	Gippslandicus	Gippslandicus	M	Unknown	Starvation Creek, Upper Yarra region, VIC	-37.72	145.8	red	1990	NA	NA	767830	3655329	81981	454909	24528	142435	15543	99199	40146	242054	201908	5.20666e+06	959867	2.16014e+06	362107	1.43593e+06	11.6625	2.48376	0.628962	0.214542	0.338176	0.109927	0.000116135	4.42321e-05	0.000160367	0.00309227	0.00114014	0.00195213	0	0.062739	0.0358917	0.00124746	0.00470925	0.0942675	0.0998781	0.992439
G2A	18.2173	Gippslandicus	Gippslandicus	M	Unknown	Starvation Creek, Upper Yarra region, VIC	-37.72	145.8	red	1990	NA	NA	814271	3580274	87982	447536	26936	140643	17193	98656	44205	239719	195514	5.12131e+06	1.03224e+06	2.1365e+06	395003	1.3465e+06	11.6753	3.01722	0.633746	0.238117	0.342033	0.123728	0.000114007	5.02719e-05	0.000164279	0.00311257	0.00125473	0.00185784	0	0.0699053	0.0517753	0.00923926	0.00338767	0.122907	0.13092	0.992913
G2B	24.0606	Gippslandicus	Gippslandicus	F	Unknown	Starvation Creek, Upper Yarra region, VIC	-37.72	145.8	red	1990	NA	NA	767890	3650564	83055	455516	25087	142409	15520	98878	40688	241736	201048	5.2002e+06	965709	2.15624e+06	365469	1.4253e+06	11.6679	2.58434	0.629162	0.21718	0.337865	0.11121	0.000115547	4.36238e-05	0.00015917	0.00308818	0.00114699	0.00194119	0	0.0629617	0.0360924	0.00147137	0.00143947	0.103549	0.100526	0.992455
ANWC49812	21.8999	Melanops	Melanops+Meltoni	F	Unknown	ANWC (Broke, NSW)	-32.82	151.04	blue	Unknown	NA	NA	766720	3500880	83979	432465	25122	132009	15626	87214	40824	219605	178781	4.89008e+06	973423	1.96911e+06	367953	1.23321e+06	11.6341	3.54757	0.607104	0.229021	0.317788	0.116795	8.71388e-05	4.39188e-05	0.000131058	0.00291708	0.00116135	0.00175573	0	0.0623471	0.0264757	0.00449595	0.000769657	0.0920603	0.0933188	0.992905
ANWC46321	26.1396	Melanops	Melanops+Meltoni	F	Unknown	ANWC (Cessnock, NSW)	-32.85	151.37	blue	Unknown	NA	NA	751444	3509193	81512	432488	24661	132605	14935	87059	39662	220066	180404	4.89693e+06	947295	1.97176e+06	356654	1.25845e+06	11.6379	3.12434	0.606377	0.221543	0.317686	0.112836	8.94532e-05	4.18699e-05	0.000131323	0.00290908	0.00112551	0.00178358	0	0.0655226	0.0149085	0.00166414	7.34664e-05	0.080826	0.0820953	0.992792
ANWC46323	27.6514	Melanops	Melanops+Meltoni	M	Unknown	ANWC (Cessnock, NSW)	-32.85	151.37	blue	Unknown	NA	NA	767851	3513620	84100	434468	25291	132736	15635	87718	41000	220844	179844	4.91129e+06	975095	1.9804e+06	369349	1.2417e+06	11.6383	3.62365	0.607993	0.228826	0.318515	0.116816	8.86654e-05	4.38105e-05	0.000132476	0.0029155	0.0011577	0.0017578	0.00288549	0.0657101	0.0204442	0.00474339	0.00692513	0.0834848	0.0908978	0.99289
ANWC46839	29.8565	Melanops	Melanops+Meltoni	F	Unknown	ANWC (Drake, NSW)	-28.91	152.4	blue	Unknown	NA	NA	754983	3446100	82868	422990	24861	128673	14920	83001	39848	212033	172185	4.77207e+06	955143	1.90421e+06	359049	1.18611e+06	11.6336	3.5605	0.598876	0.228007	0.311006	0.115362	8.12547e-05	4.09144e-05	0.000122169	0.00283295	0.00113405	0.00169891	0	0.0694065	0.0224361	0	0	0.09235	0.0918425	0.992998
neilMM42	26.8308	Melanops	Melanops+Meltoni	M	Unknown	Glen Davis, NSW	-33.13	150.31	blue	Unknown	NA	NA	753320	3502365	81744	432007	24748	132466	14984	86693	39813	219587	179774	4.88679e+06	950446	1.96862e+06	357946	1.25273e+06	11.6388	3.3009	0.606471	0.222695	0.317527	0.113488	8.93508e-05	4.23828e-05	0.000131734	0.00291415	0.00113356	0.00178058	0	0.0691506	0.0214434	0	0.00158108	0.0827066	0.0905941	0.992823
ANWC43492	27.7519	Meltoni	Melanops+Meltoni	F	Unknown	ANWC (Biloela, NSW?)	-24.44	150.52	purple	Unknown	NA	NA	754754	3411780	82762	416914	24749	126460	15022	81342	39837	208163	168326	4.70439e+06	955073	1.8693e+06	359270	1.15076e+06	11.6277	3.73561	0.595053	0.230505	0.30828	0.116719	7.72732e-05	4.10821e-05	0.000118355	0.00279264	0.00113391	0.00165873	0	0.0679298	0.021247	0.00318833	0.00424937	0.0870818	0.0923651	0.9931
ANWC49195	31.7208	Meltoni	Melanops+Meltoni	M	Unknown	ANWC (Eugowra, NSW)	-33.4	148.38	purple	Unknown	NA	NA	766056	3516638	84141	435390	25051	133246	15338	87335	40469	220986	180517	4.91614e+06	970460	1.98118e+06	365475	1.25023e+06	11.6412	3.30974	0.607857	0.226856	0.318023	0.114946	8.94087e-05	4.24938e-05	0.000131902	0.00291856	0.00115227	0.0017663	0.00322837	0.0631908	0.0282774	0.00451463	0.00521806	0.0916664	0.0959828	0.992866
ANWC46830	26.6396	Meltoni	Melanops+Meltoni	M	Unknown	ANWC (Mt. Kaputar NP, NSW)	-30.3	150.14	purple	Unknown	NA	NA	749749	3472948	81688	427656	24542	130172	14858	84863	39487	215439	175952	4.82661e+06	946261	1.93438e+06	356056	1.22227e+06	11.6418	3.6588	0.602468	0.223711	0.313894	0.11355	8.53079e-05	4.08141e-05	0.000126122	0.00286554	0.00112358	0.00174196	0	0.0627502	0.0204889	0.00147634	0.00215771	0.0830968	0.0847155	0.992882
neilM1A	25.0624	Meltoni	Melanops+Meltoni	M	Unknown	Brisbane Ranges National Park, VIC	-37.89	144.17	purple	Unknown	NA	NA	780489	3540720	86172	438951	25873	134680	15940	89421	41901	224533	182632	4.96739e+06	994306	2.01171e+06	377483	1.25675e+06	11.6388	3.47257	0.611601	0.23213	0.321426	0.11835	9.01013e-05	4.58364e-05	0.000135938	0.00295058	0.00118121	0.00176936	0	0.0668897	0.0337332	0.0047655	0.00897424	0.0910313	0.105388	0.992916
YTH076	23.8648	Meltoni	Melanops+Meltoni	M	Unknown	Stuart Mill, VIC	-36.75	143.28	purple	2008	NA	NA	768343	3535630	83531	437742	25166	134266	15286	88561	40531	223219	182688	4.95203e+06	970519	2000400	364641	1.27112e+06	11.6428	3.15566	0.609773	0.22492	0.319991	0.114466	9.18278e-05	4.27067e-05	0.000134534	0.00294172	0.00115306	0.00178866	0	0.064565	0.0250995	0.00330319	0.000100518	0.0892099	0.0929677	0.99282
