## Supplementary material for "Genetic load proxies do not predict fitness better than inbreeding does in a wild population": Table S2

### Sheet: Sheet1
Species	Organism	Order	Assembly_Accession	Assembly_Name	Genome_Coverage	Assembly_Total_Sequence_Length	Assembly_Level	M_Reads	M_Reads_Mapped_YTH	%_Reads_Mapped_YTH
Acanthisitta_chloris	Acanthisitta_chloris	passeriformes	GCA_016904835.1	bAcaChl1.pri	65.5	1077368553	Chromosome	21.5	4	0.184
Acridotheres_javanicus	Acridotheres_javanicus	passeriformes	GCA_002849675.1	ASM284967v1	103	1051582182	Scaffold	21	6.4	0.304
Agapornis_roseicollis	Agapornis_roseicollis	psittaciformes	GCA_024337125.1	ASM2433712v1	130	1178186454	Scaffold	23.7	2	0.084
Alauda_arvensis	Alauda_arvensis	passeriformes	GCA_902810485.1	skylark_genome	100	1028664229	Scaffold	20.6	5.8	0.281
Alectura_lathami	Alectura_lathami	galliformes	GCA_013399715.1	ASM1339971v1	48	1043215352	Scaffold	20.9	1.5	0.071
Amazona_aestiva	Amazona_aestiva	psittaciformes	GCA_001420675.1	ASM142067v1	120	1129535839	Scaffold	22.6	2.2	0.096
Anas_platyrhynchos	Anas_platyrhynchos	anseriformes	GCA_002224895.1	ASM222489v1	208	1265073014	Scaffold	25.3	1.8	0.07
Anas_zonorhyncha	Anas_zonorhyncha	anseriformes	GCA_002224875.1	ASM222487v1	220	1310797575	Scaffold	26.2	1.8	0.068
Anser_cygnoides	Anser_cygnoides	anseriformes	GCA_025388735.1	ASM2538873v1	300	1278045749	Chromosome	25.6	2	0.08
Apaloderma_vittatum	Apaloderma_vittatum	trogoniphormes	GCF_000703405.1	ASM70340v1	28	1070836417	Scaffold	21.4	2.1	0.096
Aptenodytes_patagonicus	Aptenodytes_patagonicus	sphenisciformes	GCA_010087175.1	BGI_Apat.V1	120	1252291219	Scaffold	25.1	4.2	0.169
Apteryx_owenii	Apteryx_owenii	apterygiformes	GCA_003342965.1	aptOwe1	60.5	1231276503	Scaffold	24.6	1.3	0.055
Apus_apus	Apus_apus	apodiformes	GCF_020740795.1	bApuApu2.pri.cur	103.4	1100361224	Chromosome	22	2.2	0.101
Aquila_chrysaetos	Aquila_chrysaetos_japonica	accipitriformes	GCA_030162315.1	Ajapo_1	100	1188176676	Scaffold	23.8	3.7	0.154
Ara_glaucogularis	Ara_glaucogularis	psittaciformes	GCA_013433245.1	TAMU_Btm_v1.0	150	1139702960	Scaffold	22.8	2.5	0.108
Archilochus_colubris	Archilochus_colubris	apodiformes	GCA_023079485.1	ASM2307948v1	190	1100570460	Chromosome	22	1.9	0.089
Balaeniceps_rex	Balaeniceps_rex	pelecaniformes	GCA_013401315.1	ASM1340131v1	49	1181932130	Scaffold	23.7	3.3	0.141
Balearica_regulorum	Balearica_regulorum_gibbericeps	gruiformes	GCA_011004875.1	bBalReg1.pri	59.6	1221032548	Chromosome	24.4	3.5	0.144
Brachypodius_atriceps	Brachypodius_atriceps	passeriformes	GCA_013398615.1	ASM1339861v1	155	906727256	Scaffold	18.1	5.8	0.319
Brachypteracias_leptosomus	Brachypteracias_leptosomus	coraciiformes	GCA_013401335.1	ASM1340133v1	62	1125912351	Scaffold	22.6	2.4	0.105
Bucco_capensis	Bucco_capensis	piciformes	GCA_013396975.1	ASM1339697v1	54	988120178	Scaffold	19.8	1.9	0.096
Buceros_bicornis	Buceros_bicornis	bucerotiformes	GCA_027563805.1	ASM2756380v1	90	1104977868	Scaffold	22.1	2	0.089
Cacatua_sanguinea	Cacatua_sanguinea	psittaciformes	GCA_030265285.1	ASM3026528v1	110	1108262381	Scaffold	22.2	2.4	0.11
Calidris_pugnax	Calidris_pugnax	charadriiformes	GCF_001431845.1	ASM143184v1	113	1229094286	Scaffold	24.6	2.9	0.117
Callipepla_squamata	Callipepla_squamata	galliformes	GCA_002218305.1	ASM221830v1	292	1045281893	Scaffold	20.9	1.2	0.055
Caloenas_nicobarica	Caloenas_nicobarica	columbiformes	GCA_013398195.1	ASM1339819v1	52	1025545389	Scaffold	20.5	2.3	0.111
Calypte_anna	Calypte_anna	apodiformes	GCF_003957555.1	bCalAnn1_v1.p	54	1059687259	Chromosome	21.2	1.8	0.087
Caprimulgus_europaeus	Caprimulgus_europaeus	caprimulgiformes	GCA_907165065.1	bCapEur3.1	87	1177791212	Chromosome	23.6	2.9	0.122
Cariama_cristata	Cariama_cristata	cariamiformes	GCA_009819825.1	bCarCri1.pri	50.9	1215224075	Chromosome	24.3	3.3	0.136
Casuarius_casuarius	Casuarius_casuarius	casuariiformes	GCA_013396415.1	ASM1339641v1	70	1204586945	Scaffold	24.1	1.2	0.05
Chaetorhynchus_papuensis	Chaetorhynchus_papuensis	passeriformes	GCA_013396525.1	ASM1339652v1	69	1045122515	Scaffold	20.9	8.2	0.393
Chaetura_pelagica	Chaetura_pelagica	apodiformes	GCF_000747805.2	ChaPel_1.1	106	1118724105	Scaffold	22.4	2.1	0.092
Charadrius_vociferus	Charadrius_vociferus	charadriiformes	GCF_000708025.1	ASM70802v2	100	1219859583	Scaffold	24.4	3.2	0.13
Chlamydotis_macqueenii	Chlamydotis_macqueenii	otidiformes	GCA_011799995.1	REN_Cmacq_1.0	114	1325814780	Scaffold	26.5	2.8	0.105
Ciconia_maguari	Ciconia_maguari	ciconiiformes	GCA_017639555.1	bCicMag1.pri	88.3	1239415939	Chromosome	24.8	3.9	0.158
Cisticola_juncidis	Cisticola_juncidis	passeriformes	GCA_013400215.1	ASM1340021v1	49	1016620075	Scaffold	20.3	5.7	0.28
Colinus_virginianus	Colinus_virginianus	galliformes	GCA_008692595.2	Cv_LA_2.0	118	948524131	Scaffold	19	1.1	0.056
Colius_striatus	Colius_striatus	coliiformes	GCA_028858625.1	bColStr4.hap2	28.9	1242527572	Chromosome	24.9	2	0.079
Coloeus_monedula	Coloeus_monedula	passeriformes	GCA_013407035.1	ASM1340703v1	64	1035863955	Chromosome	20.7	8.1	0.391
Columba_livia	Columba_livia	columbiformes	GCA_028654425.1	ASM2865442v1	283	1176706617	Chromosome	23.5	2.3	0.1
Columbina_picui	Columbina_picui	columbiformes	GCA_013397635.1	ASM1339763v1	73	1097919941	Scaffold	22	2.1	0.094
Corvus_cornix	Corvus_cornix_cornix	passeriformes	GCF_000738735.6	ASM73873v6	150	1030864775	Chromosome	20.6	8.3	0.401
Corythornis_vintsioides	Corythornis_vintsioides	coraciiformes	GCA_025447755.1	ASM2544775v1	160	997287905	Scaffold	20	1.7	0.084
Coturnix_japonica	Coturnix_japonica	galliformes	GCF_001577835.2	Coturnix japonica 2.1	73	927640260	Chromosome	18.6	1.1	0.061
Crax_fasciolata	Crax_fasciolata	galliformes	GCA_028564985.1	ASM2856498v1	90	1059346584	Scaffold	21.2	1.3	0.062
Cuculus_canorus	Cuculus_canorus	cuculiformes	GCF_017976375.1	bCucCan1.pri	64.3	1180136575	Chromosome	23.6	2.3	0.099
Donacobius_atricapilla	Donacobius_atricapilla	passeriformes	GCA_013397315.1	ASM1339731v1	49	1054188209	Scaffold	21.1	6.3	0.298
Dromaius_novaehollandiae	Dromaius_novaehollandiae	casuariiformes	GCA_016128335.2	ZJU2.0	70	1247435561	Chromosome	24.9	1.2	0.05
Dryobates_pubescens	Dryobates_pubescens	piciformes	GCF_014839835.1	bDryPub1.pri	62.4	1187939694	Chromosome	23.8	2.9	0.123
Egretta_garzetta	Egretta_garzetta	pelecaniformes	GCF_000687185.1	ASM68718v1	74	1206484573	Scaffold	24.1	3.1	0.127
Empidonax_traillii	Empidonax_traillii	passeriformes	GCF_003031625.1	ASM303162v1	124	1123485537	Scaffold	22.5	4	0.179
Entomyzon_cyanotis	Entomyzon_cyanotis	passeriformes	GCA_024500445.1	MCZ_Ecyan_1.0	65.4	1076660361	Contig	21.5	19.4	0.901
Eopsaltria_australis	Eopsaltria_australis	passeriformes	GCA_003426825.1	eyr_v1	100	1228344903	Scaffold	24.6	8.2	0.333
Eurypyga_helias	Eurypyga_helias	eurypygiformes	GCF_000690775.1	ASM69077v1	33	1088019637	Scaffold	21.8	2.4	0.109
Falco_peregrinus	Falco_peregrinus	falconiformes	GCA_001887755.1	falPer2	137.6	1112064469	Chromosome	22.2	2.5	0.112
Falco_rusticolus	Falco_rusticolus	falconiformes	GCA_028534605.1	ASM2853460v1	293	1193708382	Scaffold	23.9	2.7	0.112
Ficedula_albicollis	Ficedula_albicollis	passeriformes	GCF_000247815.1	FicAlb1.5	60	1118326800	Chromosome	22.4	7.3	0.325
Furnarius_figulus	Furnarius_figulus	passeriformes	GCA_013397465.1	ASM1339746v1	72	1020012445	Scaffold	20.4	3.7	0.181
Galbula_dea	Galbula_dea	piciformes	GCA_013399015.1	ASM1339901v1	48	1006681283	Scaffold	20.1	2	0.097
Gallinago_media	Gallinago_media	charadriiformes	GCA_025630025.2	ASM2563002v2	120	1265690539	Scaffold	25.4	2.4	0.093
Gallus_gallus	Gallus_gallus	galliformes	GCF_016699485.2	bGalGal1.mat.broiler.GRCg7b	102	1053315467	Chromosome	21.1	1.4	0.064
Gavia_stellata	Gavia_stellata	gaviiformes	GCF_000690875.1	ASM69087v1	33	1129677294	Scaffold	22.6	3.1	0.138
Geospiza_fortis	Geospiza_fortis	passeriformes	GCF_000277835.1	GeoFor_1.0	115	1065292181	Scaffold	21.3	6.4	0.3
Grallaria_varia	Grallaria_varia	passeriformes	GCA_013396735.1	ASM1339673v1	49	1056033657	Scaffold	21.1	3.7	0.174
Grus_americana	Grus_americana	gruiformes	GCA_028858595.1	bGruAme1.pat	232.6	1200805165	Chromosome	24	3.4	0.143
Haliaeetus_albicilla	Haliaeetus_albicilla	accipitriformes	GCA_013398555.1	ASM1339855v1	262	1222690830	Scaffold	24.5	3.6	0.145
Haliaeetus_leucocephalus	Haliaeetus_leucocephalus	accipitriformes	GCF_000737465.1	Haliaeetus_leucocephalus-4.0	103	1178409481	Scaffold	23.6	3.4	0.146
Heliornis_fulica	Heliornis_fulica	gruiformes	GCA_013399135.1	ASM1339913v1	43	1097085761	Scaffold	22	2	0.089
Hemiprocne_comata	Hemiprocne_comata	apodiformes	GCA_020745705.1	bHemCom1.pri.cur	80.1	1164793941	Chromosome	23.3	2.6	0.112
Hirundo_rustica	Hirundo_rustica	passeriformes	GCA_013399815.1	ASM1339981v1	117	1043753555	Scaffold	20.9	6.1	0.291
Leiothrix_lutea	Leiothrix_lutea	passeriformes	GCA_013400445.1	ASM1340044v1	70	1058758629	Scaffold	21.2	6.5	0.305
Lepidothrix_coronata	Lepidothrix_coronata	passeriformes	GCF_001604755.1	Lepidothrix_coronata-1.0	61	1079577334	Scaffold	21.6	4.4	0.205
Leptosomus_discolor	Leptosomus_discolor	leptosomiformes	GCF_000691785.1	ASM69178v1	32	1136244952	Scaffold	22.8	2.8	0.123
Limosa_lapponica	Limosa_lapponica_baueri	charadriiformes	GCA_002844005.1	Godwit_v1	71	1034771378	Scaffold	20.7	2.4	0.114
Lonchura_striata	Lonchura_striata_domestica	passeriformes	GCF_005870125.1	lonStrDom2	151	1060252993	Chromosome	21.2	5.9	0.278
Lyrurus_tetrix	Lyrurus_tetrix_tetrix	galliformes	GCA_000586395.1	tetTet1	50	657025294	Contig	13.6	0.9	0.064
Malurus_cyaneus	Malurus_cyaneus_samueli	passeriformes	GCA_009741485.1	mCya_1.0	51.2	1078874851	Chromosome	21.6	7.4	0.344
Manacus_vitellinus	Manacus_vitellinus	passeriformes	GCF_001715985.3	ASM171598v3	110	1072328541	Scaffold	21.4	4.3	0.2
Melanocharis_versteri	Melanocharis_versteri	passeriformes	GCA_013397845.1	ASM1339784v1	54	1030540361	Scaffold	20.6	8.2	0.4
Meleagris_gallopavo	Meleagris_gallopavo	galliformes	GCA_943295565.1	MGAL_WU_HG_1.0_parent1	137	1051251094	Chromosome	21	1.3	0.061
Melopsittacus_undulatus	Melopsittacus_undulatus	psittaciformes	GCA_012275265.1	bMelUnd1.mat	61.1	1169393027	Scaffold	23.4	2.2	0.094
Menura_novaehollandiae	Menura_novaehollandiae	passeriformes	GCA_013396355.1	ASM1339635v1	60	1060480557	Scaffold	21.2	7.2	0.338
Merops_nubicus	Merops_nubicus	coraciiformes	GCA_009819595.1	bMerNub1.pri	60.1	1149337515	Chromosome	23	2.2	0.096
Mesitornis_unicolor	Mesitornis_unicolor	mesitornithiformes	GCF_000695765.1	ASM69576v1	29	1087290853	Scaffold	21.8	2.2	0.103
Molothrus_ater	Molothrus_ater	passeriformes	GCF_012460135.2	BPBGC_Mater_1.1	200	1087219985	Chromosome	21.7	6.6	0.301
Monarcha_castaneiventris	Monarcha_castaneiventris_obscurior	passeriformes	GCA_026261815.1	Monaracha_assembly_V1	200	1077791425	Scaffold	21.6	8.3	0.384
Motacilla_alba	Motacilla_alba	passeriformes	GCA_013397355.1	ASM1339735v1	50	1043123529	Scaffold	20.9	6.4	0.308
Myiagra_hebetior	Myiagra_hebetior	passeriformes	GCA_013397015.1	ASM1339701v1	46	1049898355	Scaffold	21	7.9	0.378
Nestor_notabilis	Nestor_notabilis	psittaciformes	GCF_000696875.1	ASM69687v1	32	1053559886	Scaffold	21.1	2.3	0.111
Nipponia_nippon	Nipponia_nippon	pelecaniformes	GCF_000708225.1	ASM70822v1	105	1223846297	Scaffold	24.5	3.6	0.145
Numida_meleagris	Numida_meleagris	galliformes	GCF_002078875.1	NumMel1.0	100	1043247365	Chromosome	20.9	1.4	0.065
Opisthocomus_hoazin	Opisthocomus_hoazin	opisthocomiformes	GCF_000692075.1	ASM69207v1	100	1203712246	Scaffold	24.1	2.6	0.109
Pandion_haliaetus	Pandion_haliaetus	accipitriformes	GCA_026930845.1	ASM2693084v1	105	1240120574	Scaffold	24.8	3.1	0.124
Pardalotus_punctatus	Pardalotus_punctatus	passeriformes	GCA_013400915.1	ASM1340091v1	47	1032444361	Scaffold	20.7	10.6	0.511
Parus_major	Parus_major	passeriformes	GCF_001522545.3	Parus_major1.1	95	1020293992	Chromosome	20.4	6.2	0.304
Passer_domesticus	Passer_domesticus	passeriformes	GCA_001700915.1	Passer_domesticus-1.0	130	1042703894	Chromosome	20.9	6.1	0.294
Pelecanus_crispus	Pelecanus_crispus	pelecaniformes	GCF_000687375.1	ASM68737v1	34	1160924693	Scaffold	23.3	3.4	0.148
Phaethon_lepturus	Phaethon_lepturus	phaethontiformes	GCF_000687285.1	ASM68728v1	39	1152958507	Scaffold	23.1	3	0.129
Phaethornis_superciliosus	Phaethornis_superciliosus	apodiformes	GCA_023637945.1	DD_ASM_B1	85	1020112811	Scaffold	20.4	1.8	0.087
Phainopepla_nitens	Phainopepla_nitens	passeriformes	GCA_013400175.1	ASM1340017v1	43	1027439719	Scaffold	20.6	6.5	0.318
Pheucticus_melanocephalus	Pheucticus_melanocephalus	passeriformes	GCA_013398405.1	ASM1339840v1	119	1048530562	Scaffold	21	6.2	0.294
Phoebastria_albatrus	Phoebastria_albatrus	procellariiformes	GCA_014363385.1	P_albatrus_scaffold_01	80	1165200156	Scaffold	23.3	3.8	0.165
Phoenicopterus_ruber	Phoenicopterus_ruber_ruber	phoenicopteriformes	GCA_009819775.1	bPhoRub2.pri	61.3	1246226932	Chromosome	24.9	4	0.161
Phoeniculus_purpureus	Phoeniculus_purpureus	bucerotiformes	GCA_028565055.1	ASM2856505v1	105	1048516430	Scaffold	21	1.4	0.068
Phylloscopus_trochilus	Phylloscopus_trochilus_acredula	passeriformes	GCA_002305835.1	ASM230583v1	130	1066518484	Scaffold	21.3	6.5	0.304
Pitta_sordida	Pitta_sordida	passeriformes	GCA_013390025.1	ASM1339002v1	48	1088830872	Scaffold	21.8	3.1	0.142
Ploceus_nigricollis	Ploceus_nigricollis	passeriformes	GCA_013399945.1	ASM1339994v1	46	1035454922	Scaffold	20.7	7.3	0.351
Podilymbus_podiceps	Podilymbus_podiceps	podicipediformes	GCA_013399565.1	ASM1339956v1	67	1197106122	Scaffold	23.9	2.9	0.12
Pogoniulus_pusillus	Pogoniulus_pusillus	piciformes	GCA_015220805.1	bPogPus1.pri	165	1272338968	Chromosome	25.4	2.6	0.102
Promerops_cafer	Promerops_cafer	passeriformes	GCA_013398275.1	ASM1339827v1	55	1043743207	Scaffold	20.9	7.6	0.363
Pseudopodoces_humilis	Pseudopodoces_humilis	passeriformes	GCF_000331425.1	PseHum1.0	96.2	1042980823	Scaffold	20.9	6.5	0.309
Psittacula_echo	Psittacula_echo	psittaciformes	GCA_963264785.1	bPsiEch3.1	79	1203813063	Chromosome	24.1	2.6	0.11
Pterocles_gutturalis	Pterocles_gutturalis	pterocliformes	GCA_009769525.1	bPteGut1.pri	70.9	1127398289	Chromosome	22.5	2.7	0.118
Ptilonorhynchus_violaceus	Ptilonorhynchus_violaceus	passeriformes	GCA_013397565.1	ASM1339756v1	46	1057848093	Scaffold	21.2	7.2	0.342
Ptilotula_penicillata	Ptilotula_penicillata	passeriformes					Scaffold???	20.8	19.5	0.939
Puffinus_mauretanicus	Puffinus_mauretanicus	procellariiformes	GCA_023333565.1	ASM2333356v1	118	1218519395	Scaffold	24.4	3.8	0.158
Pygoscelis_antarcticus	Pygoscelis_antarcticus	sphenisciformes	GCA_010078415.1	BGI_Pant.V1	125	1260447050	Scaffold	25.2	4.2	0.165
Pygoscelis_papua	Pygoscelis_papua	sphenisciformes	GCA_010090195.1	BGI_Ppap.V1	105	1306937499	Scaffold	26.1	4.4	0.168
Rallus_crepitans	Rallus_crepitans	gruiformes	GCA_028554615.1	bRalCre1.1	75	1107478361	Scaffold	22.2	2	0.092
Ramphastos_sulfuratus	Ramphastos_sulfuratus	piciformes	GCA_013399055.1	ASM1339905v1	76	1176906612	Scaffold	23.6	2.3	0.097
Regulus_satrapa	Regulus_satrapa	passeriformes	GCA_013396955.1	ASM1339695v1	50	1011445235	Scaffold	20.2	5.4	0.265
Rhagologus_leucostigma	Rhagologus_leucostigma	passeriformes	GCA_013397725.1	ASM1339772v1	49	1045193615	Scaffold	20.9	8.6	0.411
Rhea_americana	Rhea_americana	rheiformes	GCA_003343005.1	rheAme1	59.9	1160836514	Scaffold	23.2	1.2	0.05
Rhegmatorhina_hoffmannsi	Rhegmatorhina_hoffmannsi	passeriformes	GCA_013398505.2	LSU_RhHo_2.0	141	1066555733	Chromosome	21.3	3.6	0.168
Sarcoramphus_papa	Sarcoramphus_papa	accipitriformes	GCA_027580115.1	ASM2758011v1	90	1227506220	Scaffold	24.6	3.9	0.159
Saxicola_maurus	Saxicola_maurus_maurus	passeriformes	GCA_900205225.1	Saxicola_maurus.2	66	1020367763	Scaffold	20.4	5.9	0.287
Scopus_umbretta	Scopus_umbretta	pelecaniformes	GCA_013400535.1	ASM1340053v1	54	1091975655	Scaffold	22	2.7	0.124
Serinus_canaria	Serinus_canaria	passeriformes	GCF_022539315.1	serCan2020	NA	1050336073	Chromosome	21	6.1	0.291
Setophaga_coronata	Setophaga_coronata_coronata	passeriformes	GCA_001746935.2	mywa_2.1	100	1022634526	Chromosome	20.5	5.6	0.276
Sialia_sialis	Sialia_sialis	passeriformes	GCA_009812075.1	Ss_LA_1.0	114	958522825	Scaffold	19.2	5.2	0.269
Sitta_europaea	Sitta_europaea	passeriformes	GCA_013400255.1	ASM1340025v1	51	1020783426	Scaffold	20.4	6	0.294
Smithornis_capensis	Smithornis_capensis	passeriformes	GCA_013396465.1	ASM1339646v1	68	1061320296	Scaffold	21.2	3.5	0.167
Sporophila_hypoxantha	Sporophila_hypoxantha	passeriformes	GCA_002167245.1	SpoHypox2.0	112	1067760248	Scaffold	21.4	5.9	0.276
Strix_occidentalis	Strix_occidentalis_caurina	strigiformes	GCA_002372975.2	StrOccCau_2.0	59.3	1254451290	Scaffold	25.1	3.4	0.137
Struthio_camelus	Struthio_camelus_australis	struthioniformes	GCF_000698965.1	ASM69896v1	85	1225025301	Scaffold	24.5	1.2	0.049
Sturnus_vulgaris	Sturnus_vulgaris	passeriformes	GCA_023376015.1	Svulgaris_vAU_1.1	115	1043825371	Chromosome	20.9	6.5	0.313
Sula_dactylatra	Sula_dactylatra	suliformes	GCA_013389905.1	ASM1338990v1	42	1136665023	Scaffold	22.8	3	0.132
Taeniopygia_guttata	Taeniopygia_guttata	passeriformes	GCA_009859065.2	bTaeGut2.pri.v2	101.2	1106280703	Chromosome	22.1	6.2	0.282
Tauraco_erythrolophus	Tauraco_erythrolophus	musophagiformes	GCA_009769465.1	bTauEry1.pri	66	1252271553	Chromosome	25	3.2	0.128
Thryothorus_ludovicianus	Thryothorus_ludovicianus	passeriformes	GCA_013397245.1	ASM1339724v1	46	1031447271	Scaffold	20.6	6	0.289
Tinamus_guttatus	Tinamus_guttatus	tinamiformes	GCF_000705375.1	ASM70537v2	100	1047056493	Scaffold	21	1	0.045
Toxostoma_rufum	Toxostoma_rufum	passeriformes	GCA_028567075.1	ASM2856707v1	110	1219848389	Scaffold	24.4	3.4	0.139
Trogon_surrucura	Trogon_surrucura	trogoniphormes	GCA_020746105.1	bTroSur1.pri.cur	78	1165727389	Chromosome	23.3	2.4	0.101
Tympanuchus_cupido	Tympanuchus_cupido_pinnatus	galliformes	GCA_001870855.1	T_cupido_pinnatus_GPC_3440_v1	95	983776544	Scaffold	19.7	1.1	0.058
Tyrannus_tyrannus	Tyrannus_tyrannus	passeriformes	GCA_026770345.1	ASM2677034v1	95	1089970646	Scaffold	21.8	4	0.183
Tyto_alba	Tyto_alba	strigiformes	GCF_018691265.1	T.alba_DEE_v4.0	103	1249867532	Scaffold	25	2.9	0.114
Uria_aalge	Uria_aalge	charadriiformes	GCA_013401055.1	ASM1340105v1	95	1181532998	Scaffold	23.7	2.8	0.118
Urocolius_indicus	Urocolius_indicus	coliiformes	GCA_013401255.1	ASM1340125v1	89	1109599764	Scaffold	22.2	1.8	0.08
Vireo_altiloquus	Vireo_altiloquus	passeriformes	GCA_013396875.1	ASM1339687v1	47	1064977253	Scaffold	21.3	7.4	0.348
Zonotrichia_albicollis	Zonotrichia_albicollis	passeriformes	GCF_000385455.1	Zonotrichia_albicollis-1.0.1	63	1052600561	Scaffold	21.1	5.7	0.271
Zosterops_borbonicus	Zosterops_borbonicus	passeriformes	GCA_007252995.1	ZoBo_15179_v2.0	80	1213662640	Scaffold	24.3	6.7	0.276
