## Supplementary material for "Genetic load proxies do not predict fitness better than inbreeding does in a wild population": Table S3

### Sheet: Sheet1
Study	Species	GERP phylogeny	Ancestral allele
Grossen et al. 2020 Nat. Comms.	Alpine ibex	35 mammal species	All ibex species alleles except Alpine and Iberian
Money et a. (2023) Mol. Biol. Ecol.	Ethiopian wolf	45 vertebrate species	African wild dog allele
Gonçalves-Dias et al. (2023) Mol. Biol. Evol.	Domesticated amaranth	15 angiosperm species	Major allele among 3 outgroup species
Wu et al. (2023) Cell	Potato	100 genomes (5 Convolvulaceae and 95 Solanaceae)	Major allele within diploid potato panel and 100 Solanaceae genomes
Dussex et al. (2021) Cell Genomics	Kakapo	135 avian species	Kea allele
von Seth et al. (2021) Nat. Comms.	Sumatran rhino	231 mammal species	White rhino allele (?)
Kutschera et al. (2022) BMC Bioinformatics	Sumatran rhino	30 mammal species	(?)
Smeds & Ellegren (2023) Mol. Ecol.	Scandinavian wolf	100 vertebrate species	Allele from African wolf and black-backed jackal
